# Relative genomic impacts of translocation history, hatchery practices, and farm selection in Pacific oyster *Crassostrea gigas* throughout the Northern Hemisphere

**DOI:** 10.1101/847467

**Authors:** Ben J. G. Sutherland, Claire Rycroft, Anne-Laure Ferchaud, Rob Saunders, Li Li, Sheng Liu, Amy M. Chan, Sarah P. Otto, Curtis A. Suttle, Kristina M. Miller

## Abstract

Pacific oyster *Crassostrea gigas*, endemic to coastal Asia, has been translocated globally throughout the past century, resulting in self-sustaining introduced populations (naturalized). Oyster aquaculture industries in many parts of the world depend on commercially available seed (hatchery-farmed) or naturalized/wild oysters to move onto a farm (naturalized-farmed). It is therefore important to understand genetic variation among populations and farm types. Here we genotype naturalized/wild populations from France, Japan, China, and most extensively in coastal British Columbia, Canada. We also genotype cultured populations from throughout the Northern Hemisphere to compare with naturalized populations. In total, 16,942 markers were identified using double-digest RAD-sequencing in 182 naturalized, 112 hatchery-farmed, and 72 naturalized-farmed oysters (n = 366). Consistent with previous studies, very low genetic differentiation was observed around Vancouver Island (mean F_ST_ = 0.0019), and low differentiation between countries in the Japan-Canada-France historical translocation lineage (France-Canada F_ST_ = 0.0024; Japan-Canada F_ST_ = 0.0060). Chinese populations were more differentiated (China-Japan F_ST_ = 0.0241). Hatchery-propagated populations had higher inter-individual relatedness suggesting family structure. Within-population inbreeding was not detected on farms, but nucleotide diversity and polymorphism rate was lower in one farm population. Moving oysters from nature onto farms did not result in strong within-generation selection. Private alleles at substantial frequency were identified in several hatchery populations grown in BC, suggesting non-local origins. Tests of selection identified outlier loci consistent with selective differences associated with domestication, in some cases consistently identified in multiple farms. Top outlier candidates were nearby genes involved in calcium signaling and calmodulin activity. Implications of potential introgression from hatchery-farmed oysters depends on whether naturalized populations are valued as a locally-adapted resource or as an introduced, invasive species. Given the value of the industry in BC and the challenges the industry faces (e.g., climate change, crop losses, biotic stressors), this remains an important question.
