## Additional File S3 for "Relative genomic impacts of translocation history, hatchery practices, and farm selection in Pacific oyster *Crassostrea gigas* throughout the Northern Hemisphere"

### Sheet: top_outliers_info
											NCBI_annot_rel_101_2017-02-02	Within 10 kb	Within 10 kb
Type	Source	query		target	per.ident	align_leng	start	stop	eval	Score (bits)	comment	marker_is_downstream_from	marker_is_upstream_from
pcadapt_and_rda	dpb	CLocus_446445-JH818008.1	TGCATCTAACGTACATAAACAATAATTTATACTTACCTTTATACTTACTCTATTAATTCAACATTTCTTAAAAAAAAGATGTCAATATAACAATAAG	no significant hits
pcadapt_and_rda	dpb	CLocus_497119-JH818257.1	TGCATTGCCAAAACTCCATCGATGTTGAAACCTGATAACTTCAGTACATCTGTACTAGGCTTGCTAGCTGTCTACAGATAATATAC	NW_011937150.1	0.99	86	253943	253858	1e-36	154	no genes in region
pcadapt_and_rda	dpb	CLocus_565115-JH818634.1	TGCATAATATATGTTTTCTATCTTTCCTTTGTTTTTCCTTAGAATTTCCCTCTCCGTGAAATTCACACCTTTAATGTATATTTAAAGGTT	NW_011937527.1	0.98	90	448622	448533	3e-37	156	not in any gene	calmodulin-like	mitochondrial uncoupling protein 2
pcadapt_and_rda	gur	CLocus_134002-JH816385.1	TGCATATTTTAAATATTCATTCATTTCAATAATGATCTGTAGAGCGAGTTGTCTCGCTTGGACTAAAATTGCAACTGCATCATTATTTT	NW_011935278.1	1	89	202190	202278	6e-40	165	in intron of uncharacterized LOC109618819	uncharacterized gene	uncharacterized gene
pcadapt_and_rda	gur	CLocus_233870-JH816892.1	TGCATACACTAGAACAAGTTAAGCTTTGAGGGTTTTTTTATTTGTAAACTATTTCTTTTTAAAAACTTAAAAAAACTCTTTCTGGTATA	no significant hits
pcadapt_and_rda	qdc	CLocus_106420-JH816276.1	TGCATTAAGAAGTGTAGGTCTATGAAGAGTATAGTAAATCAGGTTCAAGAGAAGCATGATCCTTTAGTGACAATGAACAATAT	NW_011935169.1	1	83	236930	236848	1e-36	154	in intron of protein monoglycylase TTLL8
pcadapt_and_rda	qdc	CLocus_267262-JH817033.1	TGCATAATCCTCAGAACGTTTTGATTAAGGAACTGACATTGCTCCGTCTCCAAACTTTTGTCTCAAAAAGGGAAACTCGAATTGCTCA	NW_011935926.1	0.98	88	250331	250418	4e-36	152	in intron of LOW QUALITY PROTEIN: zinc finger protein Xfin	CBP80/20-dependent translation initiation factor
pcadapt_and_rda	qdc	CLocus_625182-JH818919.1	TGCATATTATAGACCTTGAAATGACGCACTCATAAATGTAAATATTTACACAAGTATACAAAGTTAATTAACTGTAATTTTCTTTTT	NW_011937812.1	1	87	104157	104243	7e-39	161	in intron of prion-like-(Q/N-rich) domain-bearing protein 25
pcadapt_and_rda	qdc	CLocus_704500-JH823229.1	TGCATCCTTTCTTATTTTAATTTGTGTTGAATAATAAATCATTATCATTTCTTTCTCTTTTTTAAGGTGTTTGTTCTTCAGGTACATAAANT	no significant hits
pcadapt_and_rda	ros	CLocus_219721-JH816843.1	TGCATGCTGTTATATATAGTTGATGATTATTATTCTCAAGTGAGTTAATATAAAAAATGCGAACATTTATGTCCAGATGATATAA	NW_011935736.1	1	85	58590	58506	9e-38	158	in intron of mRNA-Beta-1,3-galactosyltransferase 5, in BGI annot. Only		uncharacterized gene
pcadapt_and_rda	ros	CLocus_521975-JH818383.1	TGCATTTTTTGTAGAGTTAGTTAAAACAATATGAGCTGCAATTTTCATGTTGAATTTTTTTTTTTACGAAAATGTTATTTTATTATAAATGA	no significant hits
pcadapt_and_rda	ros	CLocus_573786-JH818672.1	TGCATTGAAATCGTTTCAATTAATAGTATATGGCAGTTGCTGCTTTCTTGGCACGTTACTTTCTTTTAATGAAGAGAAATTCAGAAA	NW_011937565.1	1	87	57484	57570	7e-39	161	in intron of GTP-binding protein REM 1	high-affinity choline transporter 1 (at 45,829 bp)	GTP-binding protein RAD (GBI annot.)
pcadapt_and_rda	rsc	CLocus_104468-JH816269.1	TGCATTTCTAGATTTTTGGTAATTTTCTGCTTAAAATTCTTTAATATCTAACTTTGAAATATTAGTTCAGGTGTTGAATTGTTGTTTGTAG	NW_011935162.1	0.989	91	378415	378505	2e-39	163	in intron of fibrocystin-L
2_ev_2_contrasts	dpb_gur	CLocus_133765-JH816385.1	TGCATTATTGCTCACAATTTGATATTATGTCTATGTATTTTGCACTTATGATTGAGTATAAAGATTGTATGGTTTGCAGAGGAGATGATGT	NW_011935278.1	0.99	91	43020	42930	2e-39	163	in intron of calcium-binding mitochondrial carrier protein Aralar1-like
2_ev_2_contrasts	dpb_gur	CLocus_148089-JH816435.1	TGCATGTATACAATGAAGTTAAATGGAGCCCTCATCGCCTTTGATGCCGTCCATATTTATCAAATACGGTATTAATGAAAATATTNA	NW_011935328.1	0.99	85	633418	633334	4e-36	152	in intron of IQ domain-containing protein K	tolloid-like protein 1
2_ev_2_contrasts	dpb_gur	CLocus_392194-JH817673.1	TGCATATATAATGTTGGTATATATATTAAGTTTAATACTGAAGGTGCACAGCTTTGCAGTGATGAAAATTCTCAGCTCACTTTGAA	NW_011936566.1	1	86	27070	27155	2e-38	159	in intron of 40S ribosomal protein S6-like	tumor suppressor p53-binding protein 1
2_ev_2_contrasts	dpb_gur	CLocus_696098-JH823212.1	TGCATTTGAAAACATATGAAAATATTTATCGTATTACATGTAATAAGCATATAGTATTGCAAAAGCGGTGGGTGTAGATACAGCTCTAC	no significant hits
2_ev_2_contrasts	dpb_qdc	CLocus_159346-JH816470.1	TGCATCAAAAAATCAAATCACTCGGTAATACCAGAATGGCATGCCTTTATGTTATTGATAGCATTTCATGGGGAAAATTGACAGCCTGATTA	NW_011935363.1	1	92	321488	321397	1e-41	171	in intron of calcium/calmodulin-dependent 3',5'-cyclic nucleotide phosphodiesterase 1A
2_ev_2_contrasts	dpb_qdc	CLocus_497669-JH818261.1	TGCATAAAATGTAGTTGGTACATCGTAATTGCATTTTGCAAACATTTCTTGTATATCATAAAACCTCATACACTTATTTATAAGTTGAGATC	NW_011937154.1	0.97	92	2945	3036	1e-36	154	in intron of uncharacterized LOC105346666
2_ev_2_contrasts	dpb_qdc	CLocus_704500-JH823229.1	TGCATCCTTTCTTATTTTAATTTGTGTTGAATAATAAATCATTATCATTTCTTTCTCTTTTTTAAGGTGTTTGTTCTTCAGGTACATAAANT	no significant hits
2_ev_2_contrasts	dpb_ros	CLocus_465861-JH818092.1	TGCATATCAACACGCACTGCATTGAGGAATATCACAAAACTCCCATCGAGTGTTGGTATCGGTGGTGTAGCACCAAGCGTGGGGNTCG	NW_011936985.1	0.99	88	7875	7962	3e-38	159	in intron of uncharacterized LOC105345065	D-galactoside-specific lectin-like
2_ev_2_contrasts	gur_qdc	CLocus_264723-JH817025.1	TGCATCATCAATACTGTGGGGTTTTTTTTGTAGAAGATGGGCTATCTGGTGTTTTGGCTGGTAACCGTGGCTTTGTGTTGTGACTATGGAT	NW_011935918.1	1	91	84049	84139	4e-41	169	in intron/exon boundary of uncharacterized LOC105335085		fascin
2_ev_2_contrasts	gur_qdc	CLocus_278931-JH817080.1	TGCATGTTCAGTCCGTAAAACCAGTGTTAGTGAGAGCTCCCTGATAAAGACAAGGTATAGTCTGGGACATCTATGTTATCTACATTCACAGCTTCT	NW_011935973.1	0.99	96	201588	201683	4e-42	172	in intron of cGMP-dependent protein kinase 1 AND in lncRNA uncharacterized LOC105335785
2_ev_2_contrasts	gur_qdc	CLocus_282165-JH817090.1	TGCATAAAGCTACACGTAATAGCGATGCTCACAAACAGTTCATTCAGAACACAGAAGTTACATTTTCCAACAAAATTCTTTTTTTTTNT	NW_011935983.1	1	87	1061349	1061435	7e-39	161			tubby-related protein 4
2_ev_2_contrasts	gur_rsc	CLocus_104468-JH816269.1	TGCATTTCTAGATTTTTGGTAATTTTCTGCTTAAAATTCTTTAATATCTAACTTTGAAATATTAGTTCAGGTGTTGAATTGTTGTTTGTAG	NW_011935162.1	0.99	91	378415	378505	2e-39	163	in intron of fibrocystin-L
2_ev_2_contrasts	gur_rsc	CLocus_180041-JH816637.1	TGCATAAAATGCACATAGTATGATACATCTTAGATCTTAAGTACCAATCCACTTTAGAGTGAAAATCTGTGGAAGGCCAAATTTAGTATTACTTCC	NW_011935530.1	1	96	68446	68541	8e-44	178	in intron of SHC-transforming protein 1		regulator of nonsense transcripts 1
2_ev_2_contrasts	qdc_ros	CLocus_479716-JH818173.1	TGCATGTGTAATGCGCCATTTTGGTTGAATTGGTTGTAAGCGTAGATGTTAAAAGACCGATGGGGAGAATGAGAGGATCGTAAAGTATT	NW_011937066.1	0.99	89	1050780	1050868	3e-38	159		type-1 angiotensin II receptor-associated protein-like	ceramide-1-phosphate transfer protein
2_ev_2_contrasts	qdc_rsc	CLocus_117267-JH816325.1	TGCATATAGAACATACATATATATGATCCATGTGGTCTATTAACACAATATGCTCAAACTGTTCACTTTTGTTTCATTATAGTAATGAGTGAG	NW_011935218.1	0.98	93	67055	66963	8e-39	161		Calcineurin subunit B type 1 (BGI)	Arrestin domain-containing protein 3
2_ev_2_contrasts	qdc_rsc	CLocus_1466-JH815665.1	TGCATTAAATTACAAGATTTCCCTTGTTACATGTGCATGTTCTTATTTTAGAGGGCCACCAGGAAACCCCCACGATGTGCCCTCCC	NW_011934558.1	0.99	86	23837	23752	1e-36	154	in intron of nuclear receptor corepressor 1		T-complex protein 1 subunit zeta at 35,390 bp
2_ev_2_contrasts	qdc_rsc	CLocus_296317-JH817190.1	TGCATAATTATTTGATTCAAAAAGCACAACTTTAATACTATTCAAAAACACTCATAGTACATAAAATCATTGGAAAGGTAAGAATT	NW_011936083.1	0.97	86	56404	56319	2e-33	143	in intron of cytoskeleton-associated protein 2	toll-like receptor 3	uncharacterized gene
2_ev_2_contrasts	qdc_rsc	CLocus_533555-JH818440.1	TGCATGCATTTTCTTGTAAATTGTAGGAGTGCATCATATTTTTATATCTAATATGGCGCTAGAGAGTAAAGTCGTGTTTCGACAAACT	NW_011937333.1	1	88	263032	262945	2e-39	163	in intron of transient receptor potential cation channel subfamily M member 6
2_ev_2_contrasts	qdc_rsc	CLocus_625182-JH818919.1	TGCATATTATAGACCTTGAAATGACGCACTCATAAATGTAAATATTTACACAAGTATACAAAGTTAATTAACTGTAATTTTCTTTTT	NW_011937812.1	1	87	104157	104243	7e-39	161	in intron of prion-like-(Q/N-rich) domain-bearing protein 25
2_ev_2_contrasts	ros_rsc	CLocus_596143-JH818778.1	TGCATGTTAGTCTGTTTTCTGTTTGAAGGGAGTATTTGGTAAAAGACAGAGAAGGTATAGCCATTATTGGGGAGAATGCCGAGTACCT	NW_011937671.1	0.98	88	148534	148621	4e-36	152	in exon of putative helicase MOV-10	SRSF protein kinase 3

### Sheet: top_outliers_annot
Gene	Within	Function	Link	Domestication_function?	Note	Citatation1	Citation2
in intron of protein monoglycylase TTLL8	Y	Modifies tubulin and non-tubulin proteins	https://www.uniprot.org/uniprot/A6PVC2
in intron of LOW QUALITY PROTEIN: zinc finger protein Xfin	Y	May function in post-translational regulation processes	https://www.uniprot.org/uniprot/P08045	Zinc-finger proteins in soybean domestication related to seed oil increase		https://www.ncbi.nlm.nih.gov/pmc/articles/PMC5373050/
in intron of prion-like-(Q/N-rich) domain-bearing protein 25	Y	no info
in intron of mRNA-Beta-1,3-galactosyltransferase 5, in BGI annot. Only	Y	Protein glycosylation	https://www.uniprot.org/uniprot/Q9Y2C3
in intron of GTP-binding protein REM 1	Y	Promotes actin cytoskeletal reorganization, may be involved in angiogenesis, may function in Ca2+ signaling	https://www.uniprot.org/uniprot/O75628		Calcium signaling
in intron of fibrocystin-L	Y	Tubulogenesis	https://en.wikipedia.org/wiki/Fibrocystin
in intron of calcium-binding mitochondrial carrier protein Aralar1-like	Y	Mitochondrial and calcium-binding carrier catalyzing the Ca2+-dep exchange of cytoplasmic glutamate with mitochondrial aspartate across mito inner membrane	https://www.uniprot.org/uniprot/O75746		Calcium binding
in intron of IQ domain-containing protein K	Y	see domestication field	https://www.uniprot.org/uniprot/Q8N0W5		IQ motif-containing proteins many known to bind calmodulin	https://www.sciencedirect.com/science/article/pii/S0014579301032392
in intron of 40S ribosomal protein S6-like	Y	Imp. Role in controlling cell growth and prolif. through sel translation of particular classes of mRNA
in intron of calcium/calmodulin-dependent 3',5'-cyclic nucleotide phosphodiesterase 1A	Y	Cyclic nucleotide phosphodiesterase with dual-sp for cAMP and cGMP; calmodulin binding	https://www.uniprot.org/uniprot/P54750
in intron of cGMP-dependent protein kinase 1 AND in lncRNA uncharacterized LOC105335785	Y	Serine/threonine protein kinase acts as key mediator of nitric oxide/cGMP signaling pw; protein targets oftent implicated in modulating cellular calcium	https://www.uniprot.org/uniprot/Q13976
in intron of fibrocystin-L	Y	see above
in intron of SHC-transforming protein 1	Y	Signaling factor	https://www.uniprot.org/uniprot/P29353
in intron of nuclear receptor corepressor 1	Y	Mediates transcriptional repression	https://www.uniprot.org/uniprot/O75376
in intron of cytoskeleton-associated protein 2	Y	Processes microtubule stabilizing proterties; regulates cell death in p53-independent manner	https://www.uniprot.org/uniprot/Q8WWK9
in intron of transient receptor potential cation channel subfamily M member 6	Y	Essential ion channel and serine/threonine protein kinase; magnesium transport	https://www.uniprot.org/uniprot/Q9BX84	transient receptor potential cation channel subfamily M member 3-like was found to be a domestication outlier in both Canadian and Scotland Atlantic salmon domesticated lineages (parallel selection)		Lopez et al. 2019 https://www.ncbi.nlm.nih.gov/pmc/articles/PMC6304691/
in intron of prion-like-(Q/N-rich) domain-bearing protein 25	Y	see above
in exon of putative helicase MOV-10	Y	RNA helicase contributes to mRNA target degradation	https://www.uniprot.org/uniprot/Q9HCE1
calmodulin-like	N	Calmodulin (calcium modulated protein) multifunctional intermediate calcium-binding messenger protein. Intracellular target of Ca2+. After Ca2+ is bound, calmodulin acts as a part of a calcium signal transduction pathway. Intracellular Ca2+ levels used as a signature for diverse responses towards mechanical stimuli, osmotic and salt treatments, cold and heat shcks. Calmodulin has role in abiotic …	https://en.wikipedia.org/wiki/Calmodulin#Pathogen_defense
CBP80/20-dependent translation initiation factor	N	mRNA translation	https://www.uniprot.org/uniprot/Q0V9S3
high-affinity choline transporter 1 (at 45,829 bp)	N	Transmembrane transporter imports choline	https://www.uniprot.org/uniprot/Q9GZV3
tolloid-like protein 1	N	Protease which processes procollagen C-propeptides	https://www.uniprot.org/uniprot/O43897
tumor suppressor p53-binding protein 1	N	Key role in repairing double-stranded breaks	https://www.uniprot.org/uniprot/Q12888
D-galactoside-specific lectin-like	N	Binds D-galactoside, may activate eggs or differentiate (sea urchin)	https://www.uniprot.org/uniprot/P22031
type-1 angiotensin II receptor-associated protein-like	N	Negative regulator of type-1 angiotensin II receptor-mediated signaling; decreases cell proliferation	https://www.uniprot.org/uniprot/Q6RW13
Calcineurin subunit B type 1 (BGI)	N	Regulatory subunit of calcineurin, a calcium-dependent, calmodulin stimulated protein phosphatase. Confers calcium sensitivity.	https://www.uniprot.org/uniprot/P63098
toll-like receptor 3	N	Member of toll-like receptor family of pattern recognition receptors of innate immune system. This TLR3 recognizes dsDNA assoc with viral infection, and induces activation of IRF3 and NF-kb	https://en.wikipedia.org/wiki/TLR3			Kawai T, Akira S (November 2007). "Signaling to NF-kappaB by Toll-like receptors". Trends in Molecular Medicine. 13 (11): 460–9.
SRSF protein kinase 3	N	Phosphorylates, required for normal muscle development	https://www.uniprot.org/uniprot/Q9UPE1
mitochondrial uncoupling protein 2	N	Mitochondrial transporter proteins that create proton leaks across inner mito memb. Dissipates energy as heat. Response to cold, response to hypoxia	https://www.uniprot.org/uniprot/P55851	Has been disrupted in pig domestication, related to poor thermoregulation		https://journals.plos.org/plosgenetics/article?id=10.1371/journal.pgen.0020129	https://bmcresnotes.biomedcentral.com/articles/10.1186/1756-0500-7-904
GTP-binding protein RAD (GBI annot.)	N	Regulates voltage-dependent L-type calcium channel subunit alpha-1c trafficking to cell membrane. Involved in calmodulin binding.	https://www.uniprot.org/uniprot/P55042
fascin	N	Actin binding protein	https://www.uniprot.org/uniprot/Q16658
tubby-related protein 4	N	Protein ubiquinitation	https://www.uniprot.org/uniprot/Q9NRJ4
regulator of nonsense transcripts 1	N	mRNA decay	https://www.uniprot.org/uniprot/Q92900
ceramide-1-phosphate transfer protein	N	Mediates intracellular transfer of ceramide-1-phosphate bw organelle membranes and cell membrane. Required for normal structure of Golgi stacks	https://www.uniprot.org/uniprot/Q5TA50
Arrestin domain-containing protein 3	N	Regulates cell-surface expression of adrenergic receptors	https://www.uniprot.org/uniprot/Q96B67
T-complex protein 1 subunit zeta at 35,390 bp	N	Component of chaperonin-containing T-complex, molecular chaperone complex assists in folding of proteins after ATP hydrolysis
